# Neurite density but not myelination of specific fiber tracts links polygenic scores to general intelligence

**DOI:** 10.1101/2025.01.15.633108

**Authors:** Christina Stammen, Javier Schneider Penate, Dorothea Metzen, Maurice J. Hönscher, Christoph Fraenz, Caroline Schlüter, Onur Güntürkün, Robert Kumsta, Erhan Genç

## Abstract

White matter is fundamental for efficient and accurate information transfer throughout the human brain and thus crucial for intelligence. Previous studies often demonstrated associations between fractional anisotropy (FA) as a metric of white matter “microstructural integrity” and intelligence, but it is still unclear, whether this relation is due to greater axon density, parallel, homogenous fiber orientation distributions, or greater myelination since all of these measures influence FA. Using neurite orientation dispersion and density imaging (NODDI) and myelin water fraction (MWF) imaging data, we analyzed the microstructural architecture of intelligence in more detail in a sample of 500 healthy young adults. Furthermore, we were interested whether specific white matter microstructural indices play intermediary roles in the pathway that links genetic disposition for intelligence to phenotype. Thus, we conducted for the first time mediation analyses investigating whether neurite density (NDI), orientation dispersion (ODI), and MWF of 64 white matter fiber tracts mediate the effects of polygenic scores for intelligence (PGS_GI_) on general intelligence. By doing so, we showed that NDI, but not ODI or MWF of white matter fiber tracts was significantly associated with general intelligence and that the NDI of six fiber tracts mediated the relation between genetic variability and *g*. These findings are a crucial step forward in decoding the neurogenetic underpinnings of general intelligence, as they identify that neurite density of specific fiber tracts relates polygenic variation to *g*, whereas orientation dispersion and myelination did not.
