## Supplemental Tables for "Neurite density but not myelination of specific fiber tracts links polygenic scores to general intelligence"

### Sheet: Table S1 (NDI)
Supplementary Table S1. Coefficients from the a path (PGSGI ~ brain), b path (brain ~ g), and a*b path (PGSGI ~ brain ~ g) of the multiple mediator analysis via elastic-net with neurite density index (NDI) values of 64 white matter fiber tracts as mediators after re-estimation with lavaan.
White matter fiber tract	path a	path b	path a*b
Arcuate fasciculus L	0.0548029	-	-
Arcuate fasciculus R	-	-	-
Cingulum frontal parahippocampal L	-	-	-
Cingulum frontal parahippocampal R	-	-	-
Cingulum frontal parietal L	-	0.0721315	-
Cingulum frontal parietal R	-	-	-
Cingulum parahippocampal L	-	-	-
Cingulum parahippocampal parietal L	0.0660954	0.0761567	0.00219003
Cingulum parahippocampal parietal R	0.047729	0.122804	0.00308025
Cingulum parahippocampal R	-	-	-
Cingulum parolfactory L	-	0.0161511	-
Cingulum parolfactory R	0.0457431	0.0204008	-
Corpus callosum body	-	-	-
Corpus callosum forceps major	-	-	-
Corpus callosum forceps minor	-	-	-
Corpus callosum tapetum	-	-	-
Corticobulbar tract L	-	-	-
Corticobulbar tract R	-	-	-
Corticopontine tract frontal L	-	-	-
Corticopontine tract frontal R	-	-	-
Corticopontine tract occipital L	-	-	-
Corticopontine tract occipital R	-	-	-
Corticopontine tract parietal L	-	0.129014	-
Corticopontine tract parietal R	-	-	-
Corticospinal tract L	-	-	-
Corticospinal tract R	0.0510469	-	-
Corticostriatal tract anterior L	0.062097	-	-
Corticostriatal tract anterior R	0.0492157	-	-
Corticostriatal tract posterior L	0.0445835	-	-
Corticostriatal tract posterior R	-	-	-
Corticostriatal tract superior L	-	-0.232878	-
Corticostriatal tract superior R	0.059563	-	-
Fornix L	-	0.0565955	-
Fornix R	-	-	-
Frontal aslant tract L	0.0564045	-0.0812938	-0.0128954
Frontal aslant tract R	-	-0.156932	-
Inferior fronto-occipital fasciculus L	0.0747559	-	-
Inferior fronto-occipital fasciculus R	0.0606618	-	-
Inferior longitudinal fasciculus L	0.0464277	-	-
Inferior longitudinal fasciculus R	0.0575901	-	-
Middle longitudinal fasciculus L	0.0495752	0.208233	0.00860874
Middle longitudinal fasciculus R	0.075374	-	-
Optic radiation L	0.0466231	-	-
Optic radiation R	0.0492708	-	-
Parietal aslant tract L	-	-	-
Parietal aslant tract R	-	-	-
Reticulospinal tract L	-	0.082622	-
Reticulospinal tract R	0.0603478		-
Superior longitudinal fasciculus 1 L	-	0.0827443	-
Superior longitudinal fasciculus 1 R	-		-
Superior longitudinal fasciculus 2 L	-	-0.133687	-
Superior longitudinal fasciculus 2 R	0.0718497	-	-
Superior longitudinal fasciculus 3 L	0.0482232	-	-
Superior longitudinal fasciculus 3 R	0.0403784	0.229675	0.00205176
Thalamic radiation anterior L	0.041983	-	-
Thalamic radiation anterior R	0.0434702	-	-
Thalamic radiation posterior L	-	-	-
Thalamic radiation posterior R	-	-0.152432	-
Thalamic radiation superior L	-	-	-
Thalamic radiation superior R	0.042	-	-
Uncinate fasciculus L	0.067	0.0404511	0.00271485
Uncinate fasciculus R	0.056	-	-
Vertical occipital fasciculus L	-	-0.265294	-
Vertical occipital fasciculus R	0.0450691	-	-

### Sheet: Table S2 (ODI)
Supplementary Table S2. Coefficients from the a path (PGSGI ~ brain), b path (brain ~ g), and a*b path (PGSGI ~ brain ~ g) of the multiple mediator analysis via elastic-net with orientation dispersion index (ODI) values of 64 white matter fiber tracts as mediators after re-estimation with lavaan.
White matter fiber tract	path a	path b	path a*b
Arcuate fasciculus L	0.043513	-	-
Arcuate fasciculus R	-	-	-
Cingulum frontal parahippocampal L	-	-	-
Cingulum frontal parahippocampal R	0.0947247	-	-
Cingulum frontal parietal L	0.0814331	-	-
Cingulum frontal parietal R	-	-	-
Cingulum parahippocampal L	-	-	-
Cingulum parahippocampal parietal L	-	-	-
Cingulum parahippocampal parietal R	-	-	-
Cingulum parahippocampal R	0.0504061	-	-
Cingulum parolfactory L	-	-	-
Cingulum parolfactory R	-	-	-
Corpus callosum body	-	-	-
Corpus callosum forceps major	-	-	-
Corpus callosum forceps minor	-	-	-
Corpus callosum tapetum	-	-	-
Corticobulbar tract L	-	-	-
Corticobulbar tract R	0.115324	-	-
Corticopontine tract frontal L	-	-	-
Corticopontine tract frontal R	-	-	-
Corticopontine tract occipital L	-	-	-
Corticopontine tract occipital R	-	-	-
Corticopontine tract parietal L	-	-	-
Corticopontine tract parietal R	-	-	-
Corticospinal tract L	-	-	-
Corticospinal tract R	-	-	-
Corticostriatal tract anterior L	0.0483685	-	-
Corticostriatal tract anterior R	-	-	-
Corticostriatal tract posterior L	0.0694925	-	-
Corticostriatal tract posterior R	-	-	-
Corticostriatal tract superior L	-	-	-
Corticostriatal tract superior R	-	-	-
Fornix L	-	-	-
Fornix R	-	-	-
Frontal aslant tract L	0.084877	-	-
Frontal aslant tract R	-	-	-
Inferior fronto-occipital fasciculus L	-	-	-
Inferior fronto-occipital fasciculus R	-	-	-
Inferior longitudinal fasciculus L	0.0503339	-	-
Inferior longitudinal fasciculus R	0.0468606	-	-
Middle longitudinal fasciculus L	0.102273	-	-
Middle longitudinal fasciculus R	0.0665645	-	-
Optic radiation L	-	-	-
Optic radiation R	-	-	-
Parietal aslant tract L	-	-	-
Parietal aslant tract R	-	-	-
Reticulospinal tract L	-	-	-
Reticulospinal tract R	-	-	-
Superior longitudinal fasciculus 1 L	0.103715	-	-
Superior longitudinal fasciculus 1 R	-	-	-
Superior longitudinal fasciculus 2 L	-	-	-
Superior longitudinal fasciculus 2 R	-	-	-
Superior longitudinal fasciculus 3 L	-	-	-
Superior longitudinal fasciculus 3 R	0.0805716	-	-
Thalamic radiation anterior L	-	-	-
Thalamic radiation anterior R	-	-	-
Thalamic radiation posterior L	-	-	-
Thalamic radiation posterior R	-	-	-
Thalamic radiation superior L	-	-	-
Thalamic radiation superior R	-	-	-
Uncinate fasciculus L	0.0550729	-	-
Uncinate fasciculus R	-	-	-
Vertical occipital fasciculus L	-	-	-
Vertical occipital fasciculus R	0.0457705	-	-

### Sheet: Table S3 (MWF)
Supplementary Table S3. Coefficients from the a path (PGSGI ~ brain), b path (brain ~ g), and a*b path (PGSGI ~ brain ~ g) of the multiple mediator analysis via elastic-net with myelin water fraction (MWF) values of 64 white matter fiber tracts as mediators after re-estimation with lavaan.
White matter fiber tract	path a	path b	path a*b
Arcuate fasciculus L	-	-	-
Arcuate fasciculus R	-	-	-
Cingulum frontal parahippocampal L	-	-	-
Cingulum frontal parahippocampal R	-	-	-
Cingulum frontal parietal L	-	-	-
Cingulum frontal parietal R	-	-	-
Cingulum parahippocampal L	-0.064	-	-
Cingulum parahippocampal parietal L	-	-	-
Cingulum parahippocampal parietal R	-	-	-
Cingulum parahippocampal R	-	-	-
Cingulum parolfactory L	-	-	-
Cingulum parolfactory R	-	-	-
Corpus callosum body	-	-	-
Corpus callosum forceps major	-	-	-
Corpus callosum forceps minor	-	-	-
Corpus callosum tapetum	-	-	-
Corticobulbar tract L	-	-	-
Corticobulbar tract R	-	-	-
Corticopontine tract frontal L	-	-	-
Corticopontine tract frontal R	-	-	-
Corticopontine tract occipital L	0.056	-	-
Corticopontine tract occipital R	-	-	-
Corticopontine tract parietal L	-	-	-
Corticopontine tract parietal R	-	-	-
Corticospinal tract L	-	-	-
Corticospinal tract R	-	-	-
Corticostriatal tract anterior L	-	-	-
Corticostriatal tract anterior R	-	-	-
Corticostriatal tract posterior L	-	-	-
Corticostriatal tract posterior R	-	-	-
Corticostriatal tract superior L	-	-	-
Corticostriatal tract superior R	-	-	-
Fornix L	-	-	-
Fornix R	-	-	-
Frontal aslant tract L	-	-	-
Frontal aslant tract R	-	-	-
Inferior fronto-occipital fasciculus L	-	-	-
Inferior fronto-occipital fasciculus R	-	-	-
Inferior longitudinal fasciculus L	-	-	-
Inferior longitudinal fasciculus R	-	-	-
Middle longitudinal fasciculus L	-	-	-
Middle longitudinal fasciculus R	-	-	-
Optic radiation L	-	-	-
Optic radiation R	-	-	-
Parietal aslant tract L	-	-	-
Parietal aslant tract R	-0.066	-	-
Reticulospinal tract L	-	-	-
Reticulospinal tract R	0.055	-	-
Superior longitudinal fasciculus 1 L	-	-	-
Superior longitudinal fasciculus 1 R	-	-	-
Superior longitudinal fasciculus 2 L	-	-	-
Superior longitudinal fasciculus 2 R	-	-	-
Superior longitudinal fasciculus 3 L	-	-	-
Superior longitudinal fasciculus 3 R	-	-	-
Thalamic radiation anterior L	-	-	-
Thalamic radiation anterior R	-	-	-
Thalamic radiation posterior L	-	-	-
Thalamic radiation posterior R	-	-	-
Thalamic radiation superior L	-	-	-
Thalamic radiation superior R	-	-	-
Uncinate fasciculus L	-	-	-
Uncinate fasciculus R	-	-	-
Vertical occipital fasciculus L	-	-	-
Vertical occipital fasciculus R	-	-	-
